# Nematode species differ in susceptibility and response to the nematode-trapping fungus *Arthrobotrys oligospora*

**DOI:** 10.64898/2026.11.04.764212

**Authors:** Dominika Lastik, Mara Carey-Wood, Rhiannon Wright, Henry Skitt, Thomas Sinanan, Freya Cole, Aine Murphy, Rebecca Forey, Daniel Henk, Vicky L Hunt

## Abstract

Fungal predators of nematodes are widespread and represent promising candidates for biological control of parasitic nematodes. However, the behavioural and molecular mechanisms underlying nematode–fungus interactions remain poorly understood, especially for nematodes other than *Caenorhabditis elegans*. We investigated the interactions between the nematode-trapping fungus *Arthrobotrys oligospora* and three nematode species: (i) free-living *C. elegans*, (ii) fig-associated *C. inopinata*, and (iii) the free-living adult life cycle stage of the gastrointestinal parasite *Strongyloides ratti*. *A. oligospora* trapped *S. ratti* more efficiently than either *C. elegans* or *C. inopinata*. Behavioural analyses revealed species-specific differences in nematode locomotion. *S. ratti* moved slower, travelled shorter distances and showed lower displacement than *Caenorhabditis* spp. To test whether locomotion influences fungal trapping, we examined eight *C. elegans* mutants with hyper- or hypoactive locomotory phenotypes. Although both groups moved at similar speeds, hyperactive mutants showed greater displacement, which positively correlated with trap formation but did not explain trapping efficiency by *A. oligospora*. We investigated the fungal response during interaction with the three nematodes. Exposure to *S. ratti*, but not to *Caenorhabditis* spp, resulted in reduced sporulation and differential expression of sporulation-associated genes. In nematodes, myosin-related genes responded to *A. oligospora* in a species-specific manner, including upregulation in *C. elegans* and downregulation in *S. ratti*. These transcriptional changes may reflect alterations in muscle structure, including reduction in dense body and mitochondrial size in *Caenorhabditis* species but not *S. ratti* during *A. oligospora* exposure. Together, our findings demonstrate that both fungal and nematode responses are nematode species dependent. These results improve our understanding of nematode–fungus interactions and highlight the importance of nematode species when developing nematode-trapping fungi as a biological control agent.
