## Supplemental Table 1 for "Nematode species differ in susceptibility and response to the nematode-trapping fungus *Arthrobotrys oligospora*"

### Sheet: Trap_counts
SI Table X1 - A) Number of traps formed by A. oligospora in response to C. elegans, C. inopinata and S. ratti compared to the control with no nematodes, for both alive and dead worms. B) number of worms trapped by A. oligospora after 24 hours.
A)	Alive worms					Dead worms					B)	C. elegans				C. inopinata				S. ratti				No fungus control
Rep.	C. elegans	C. inopinata	S. ratti	Control		C. elegans	C. inopinata	S. ratti	Control		Rep.	Free	Trapped	In agar	Missing	Free	Trapped	In agar	Missing	Free	Trapped	In agar	Missing	Free	Trapped	In agar	Missing
1	1157	100	337	0		3	0	0	1		1	5	2	0	3	7	1	1	1	1	9	0	0	10	0	0	0
2	705	84	173	0		2	3	3	1		2	2	7	0	1	5	5	0	0	0	10	0	0	9	0	0	1
3	1149	102	10	0		1	2	1	0		3	3	7	0	0	7	2	0	1	0	9	0	1	9	0	0	1
4	199	7	18	0		0	0	1	3		4	4	2	0	4	7	2	0	1	1	9	0	0	8	0	1	1
5	271	169	27	0		0	0	0	0		5	2	4	0	4	7	2	0	1	1	5	0	4	5	0	3	2
6	541	23	32	0		0	3	0	0		6	1	4	0	5	8	1	0	1	1	8	0	1	9	0	0	1
7	572	129	36	2		2	0	0	3		7	5	1	0	4	6	1	0	3	0	8	0	2	6	0	1	3
8	595	502	190	3		7	0	1	0		8	5	1	0	4	6	1	0	3	0	9	0	1	7	0	0	3
9	526	404	24	0		6	3	0	4		9	6	1	0	3	6	2	0	2	2	6	0	2	8	0	0	2
10	295	66	10	0		5	0	1	5		10	5	1	0	4	7	2	0	1	0	9	0	1	10	0	0	0
11	348	524	16	0		0	0	0	2		11	6	2	0	2	5	5	0	0	1	8	0	1	7	0	0	3
12	430	521	16	2		0	0	0	2		12	5	1	0	4	5	4	0	1	1	9	0	0	6	0	1	3
13	279	150	6	0		2	1	2	1		13	5	3	1	1	5	2	0	3	2	3	1	4	4	0	0	6
14	204	179	21	1		1	1	0	2		14	6	3	1	0	4	4	0	2	1	3	1	5	7	0	0	3
15	259	310	76	0		3	10	5	1		15	4	4	0	2	5	1	0	4	1	5	0	4	5	0	0	5
16	248	74	52	0		0	6	5	1		16	4	4	0	2	7	1	0	2	1	2	0	7	7	0	0	3
17	168	286	19	0		5	1	6	6		17	6	1	0	3	4	4	0	2	1	5	0	4	8	0	0	2
18	52	231	36	0		4	1	2	0		18	6	2	0	2	6	2	0	2	4	4	0	2	2	0	0	8
C)	Mutant C. elegans traps formed											D)	Straight line speed (mm/sec)
Rep.	CB576	CB1108	DR33	CB1459	NY16	KP1097	JT748	KG421	Control				1	2	3	4	5	6	7	8	9	10
1	7	39	42	104	500	500	331	75	1			N2	0.109495	0.108624	0.029676	0.028737	0.0273698	0.29444	0.202276	0.144182	0.126569	0.126106
2	10	62	19	78	500	500	272	180	3			CB576	0.0264179	0.00896105	0.0728168	0.0112526	0.0404568	0.0335737	0.0137253	0.0150953	0.0132393	0.00954729
3	9	34	16	24	500	500	221	66	0			CB1108	0.0847716	0.00187178	0.00374467	0.00418654	0.0655032	0.110481	0.0432247	0.00561645	0.015997	0.0322116
4	20	14	3	48	131	500	236	53	3			DR33	0.0190978	0.00927472	0.0335945	0.00829556	0.0185494	0.02523	0.0182691	0.0343705	0.0301896	0.0159968
5	8	27	17	35	385	500	327	19	2			CB1459	0.02991	0.0539211	0.0571433	0.0182689	0.0522356	0.00927444	0.142976	0.00524667	0.130757	0.0649233
6	1	57	15	64	280	500	185	41	2			NY16	0.316755	0.486261	0.324448	0.313704	0.361918	0.281709	0.200962	0.544869	0.418673	0.309443
7	7	11	13	47	458	54	73	460	3			KP1097	0.437092	0.230316	0.387156	0.260207	0.292903	0.256412	0.139538	0.0493305	0.115141	0.190675
8	10	4	3	10	395	39	236	358	5			JT748	0.14623	0.234334	0.0960981	0.0319935	0.0881364	0.155805	0.311238	0.316864	0.223962	0.192881
9	5	14	4	40	450	191	81	72	15			KG421	0.176073	0.335106	0.190561	0.154273	0.147255	0.048367	0.252572	0.20242	0.0226425	0
10	86	7	1	38	160	80	75	10	8			C. inopinata	0.04238	0.115246	0.307927	0.342568	0.31606	0.0937433	0.230618	0.37166	0.424977	0.384541
11	117	14	10	34	254	300	117	8	12			S. ratti	0.0240555	0.00597623	0.0119536	0.0126781	0.0133642	0.0626253	0.0438374	0.0568245	0.0169042	0.00756
12	99	0	20	15	119	231	57	27	8
13	2	6	5	23	361	500	122	105	32
14	3	13	10	91	195	331	183	125	14
15	11	16	9	89	470	258	191	75	2
16	10	2	4	500	500	441	452	134	4
17	10	28	14	66	183	435	423	141	10
18	2	13	14	116	500	500	459	146	3
	Statistics not on graph
	Fig. 1d											Fig. 1f
	Dunnett's T3 multiple comparisons test	Mean Diff.	95.00% CI of diff.	Below threshold?	Summary	Adjusted P Value						Dunnett's T3 multiple comparisons test	Mean Diff.	95.00% CI of diff.	Below threshold?	Summary	Adjusted P Value
	CB576 vs. CB1108	0.06028	-0.3887 to 0.5092	No	ns	>0.9999						N2 vs. CB576	0.9508	-0.2248 to 2.126	No	ns	0.1616
	CB576 vs. DR33	-0.02515		No	ns	>0.9999						N2 vs. CB1108	0.8285	-0.3583 to 2.015	No	ns	0.3573
	CB576 vs. CB1459	-0.1674	-0.6500 to 0.3151	No	ns	0.991						N2 vs. DR33	0.983	-0.1996 to 2.166	No	ns	0.1346
	CB576 vs. NY16	-0.2682	-0.8311 to 0.2947	No	ns	0.8825						N2 vs. CB1459	0.6318	-0.5886 to 1.852	No	ns	0.8093
	CB576 vs. KP1097	0.1397	-0.3118 to 0.5911	No	ns	0.9938						N2 vs. NY16	-2.123	-3.598 to -0.6483	Yes	**	0.0014
	CB576 vs. JT748	-0.1521	-0.6067 to 0.3025	No	ns	0.9912						N2 vs. KP1097	-1.131	-2.955 to 0.6932	No	ns	0.5888
	CB576 vs. KG421	-0.1566	-0.7424 to 0.4292	No	ns	0.9998						N2 vs. JT748	-0.5717	-2.135 to 0.9921	No	ns	0.9969
	CB1108 vs. DR33	-0.08543	-0.4643 to 0.2935	No	ns	>0.9999						N2 vs. KG421	-0.327	-1.970 to 1.316	No	ns	>0.9999
	CB1108 vs. CB1459	-0.2277	-0.5500 to 0.09459	No	ns	0.315						N2 vs. C. inopinata	-1.21	-3.048 to 0.6282	No	ns	0.4906
	CB1108 vs. NY16	-0.3285	-0.7977 to 0.1408	No	ns	0.3011						N2 vs. S. ratti	0.9401	-0.2383 to 2.119	No	ns	0.1726
	CB1108 vs. KP1097	0.0794	-0.1380 to 0.2968	No	ns	0.9867						CB576 vs. CB1108	-0.1223	-0.6744 to 0.4298	No	ns	>0.9999
	CB1108 vs. JT748	-0.2124	-0.4611 to 0.03623	No	ns	0.1379						CB576 vs. DR33	0.03218	-0.2531 to 0.3174	No	ns	>0.9999
	CB1108 vs. KG421	-0.2169	-0.7184 to 0.2846	No	ns	0.874						CB576 vs. CB1459	-0.319	-0.9911 to 0.3531	No	ns	0.8602
	DR33 vs. CB1459	-0.1423	-0.5708 to 0.2862	No	ns	0.9954						CB576 vs. NY16	-3.074	-4.300 to -1.848	Yes	****	<0.0001
	DR33 vs. NY16	-0.243	-0.7693 to 0.2832	No	ns	0.8981						CB576 vs. KP1097	-2.082	-3.802 to -0.3612	Yes	*	0.0152
	DR33 vs. KP1097	0.1648	-0.2203 to 0.5500	No	ns	0.9105						CB576 vs. JT748	-1.522	-2.880 to -0.1654	Yes	*	0.0238
	DR33 vs. JT748	-0.127	-0.5208 to 0.2669	No	ns	0.9953						CB576 vs. KG421	-1.278	-2.728 to 0.1724	No	ns	0.104
	DR33 vs. KG421	-0.1315	-0.6825 to 0.4196	No	ns	>0.9999						CB576 vs. C. inopinata	-2.161	-3.901 to -0.4211	Yes	*	0.0127
	CB1459 vs. NY16	-0.1007	-0.5998 to 0.3984	No	ns	>0.9999						CB576 vs. S. ratti	-0.01068		No	ns	>0.9999
	CB1459 vs. KP1097	0.3071	-0.02085 to 0.6351	No	ns	0.0778						CB1108 vs. DR33	0.1545	-0.3870 to 0.6960	No	ns	0.9986
	CB1459 vs. JT748	0.0153		No	ns	>0.9999						CB1108 vs. CB1459	-0.1967	-0.9458 to 0.5524	No	ns	>0.9999
	CB1459 vs. KG421	0.01081		No	ns	>0.9999						CB1108 vs. NY16	-2.952	-4.204 to -1.700	Yes	****	<0.0001
	NY16 vs. KP1097	0.4078	-0.06311 to 0.8788	No	ns	0.1174						CB1108 vs. KP1097	-1.959	-3.652 to -0.2661	Yes	*	0.0183
	NY16 vs. JT748	0.116	-0.3633 to 0.5953	No	ns	0.9998						CB1108 vs. JT748	-1.4	-2.771 to -0.02982	Yes	*	0.0432
	NY16 vs. KG421	0.1115	-0.4875 to 0.7106	No	ns	>0.9999						CB1108 vs. KG421	-1.156	-2.639 to 0.3282	No	ns	0.2031
	KP1097 vs. JT748	-0.2918	-0.5547 to -0.02888	Yes	*	0.0222						CB1108 vs. C. inopinata	-2.039	-3.749 to -0.3276	Yes	*	0.0147
	KP1097 vs. KG421	-0.2963	-0.7982 to 0.2056	No	ns	0.5415						CB1108 vs. S. ratti	0.1116	-0.4456 to 0.6689	No	ns	>0.9999
	JT748 vs. KG421	-0.004485		No	ns	>0.9999						DR33 vs. CB1459	-0.3512	-1.009 to 0.3061	No	ns	0.6694
												DR33 vs. NY16	-3.106	-4.342 to -1.871	Yes	****	<0.0001
	Fig. 1e											DR33 vs. KP1097	-2.114	-3.816 to -0.4117	Yes	*	0.0127
	Dunnett's T3 multiple comparisons test	Mean Diff.	95.00% CI of diff.	Below threshold?	Summary	Adjusted P Value						DR33 vs. JT748	-1.555	-2.927 to -0.1820	Yes	*	0.0233
	S. ratti vs. C. inopinata	-4.476	-6.555 to -2.398	Yes	****	<0.0001						DR33 vs. KG421	-1.31	-2.780 to 0.1599	No	ns	0.0947
	S. ratti vs. C. elegans N2	-3.149	-6.337 to 0.03834	No	ns	0.0538						DR33 vs. C. inopinata	-2.193	-3.915 to -0.4714	Yes	*	0.0107
	S. ratti vs. CB576	-2.702	-7.556 to 2.152	No	ns	0.5775						DR33 vs. S. ratti	-0.04285	-0.3432 to 0.2575	No	ns	>0.9999
	S. ratti vs. CB1108	-2.1	-3.822 to -0.3786	Yes	*	0.0115						CB1459 vs. NY16	-2.755	-4.018 to -1.493	Yes	****	<0.0001
	S. ratti vs. DR33	-2.952	-6.936 to 1.032	No	ns	0.2411						CB1459 vs. KP1097	-1.763	-3.461 to -0.06370	Yes	*	0.0389
	S. ratti vs. CB1459	-4.376	-7.739 to -1.013	Yes	**	0.0083						CB1459 vs. JT748	-1.203	-2.597 to 0.1897	No	ns	0.1271
	S. ratti vs. NY16	-4.676	-9.492 to 0.1407	No	ns	0.0593						CB1459 vs. KG421	-0.9588	-2.433 to 0.5154	No	ns	0.4611
	S. ratti vs. KP1097	-0.9703	-3.246 to 1.306	No	ns	0.9222						CB1459 vs. C. inopinata	-1.842	-3.558 to -0.1259	Yes	*	0.0305
	S. ratti vs. JT748	-3.831	-7.098 to -0.5637	Yes	*	0.0176						CB1459 vs. S. ratti	0.3084	-0.3683 to 0.9850	No	ns	0.8942
	S. ratti vs. KG421	-4.236	-9.687 to 1.215	No	ns	0.1843						NY16 vs. KP1097	0.9926	-0.8585 to 2.844	No	ns	0.7999
	C. inopinata vs. C. elegans N2	1.327	-2.082 to 4.736	No	ns	0.9864						NY16 vs. JT748	1.552	-0.04251 to 3.146	No	ns	0.0616
	C. inopinata vs. CB576	1.775	-3.104 to 6.653	No	ns	0.9865						NY16 vs. KG421	1.796	0.1239 to 3.469	Yes	*	0.028
	C. inopinata vs. CB1108	2.376	0.02312 to 4.730	Yes	*	0.0463						NY16 vs. C. inopinata	0.9133	-0.9518 to 2.779	No	ns	0.8925
	C. inopinata vs. DR33	1.524	-2.639 to 5.688	No	ns	0.9892						NY16 vs. S. ratti	3.064	1.835 to 4.292	Yes	****	<0.0001
	C. inopinata vs. CB1459	0.1002		No	ns	>0.9999						KP1097 vs. JT748	0.5591	-1.348 to 2.466	No	ns	>0.9999
	C. inopinata vs. NY16	-0.1992		No	ns	>0.9999						KP1097 vs. KG421	0.8037	-1.141 to 2.748	No	ns	0.984
	C. inopinata vs. KP1097	3.506	0.8241 to 6.188	Yes	**	0.0042						KP1097 vs. C. inopinata	-0.07929		No	ns	>0.9999
	C. inopinata vs. JT748	0.6454	-2.826 to 4.117	No	ns	>0.9999						KP1097 vs. S. ratti	2.071	0.3957 to 3.746	Yes	*	0.0121
	C. inopinata vs. KG421	0.2404		No	ns	>0.9999						JT748 vs. KG421	0.2446	-1.493 to 1.982	No	ns	>0.9999
	C. elegans N2 vs. CB576	0.4476		No	ns	>0.9999						JT748 vs. C. inopinata	-0.6384	-2.558 to 1.282	No	ns	0.9991
	C. elegans N2 vs. CB1108	1.049	-2.235 to 4.334	No	ns	0.9988						JT748 vs. S. ratti	1.512	0.1523 to 2.871	Yes	*	0.0252
	C. elegans N2 vs. DR33	0.1975		No	ns	>0.9999						KG421 vs. C. inopinata	-0.883	-2.841 to 1.074	No	ns	0.9583
	C. elegans N2 vs. CB1459	-1.227	-5.272 to 2.819	No	ns	0.9999						KG421 vs. S. ratti	1.267	-0.1853 to 2.720	No	ns	0.1098
	C. elegans N2 vs. NY16	-1.526	-6.600 to 3.548	No	ns	0.9998						C. inopinata vs. S. ratti	2.15	0.4562 to 3.844	Yes	**	0.01
	C. elegans N2 vs. KP1097	2.179	-1.301 to 5.660	No	ns	0.5728
	C. elegans N2 vs. JT748	-0.6815	-4.664 to 3.301	No	ns	>0.9999						Fig. 1g
	C. elegans N2 vs. KG421	-1.087	-6.700 to 4.527	No	ns	>0.9999						Dunn's multiple comparisons test	Mean rank diff.	Significant?	Summary	Adjusted P Value
	CB576 vs. CB1108	0.6018	-4.246 to 5.449	No	ns	>0.9999						C. elegans N2 vs. CB576	97.81	Yes	****	<0.0001
	CB576 vs. DR33	-0.2501		No	ns	>0.9999						C. elegans N2 vs. CB1108	91.56	Yes	****	<0.0001
	CB576 vs. CB1459	-1.674	-6.868 to 3.519	No	ns	0.9993						C. elegans N2 vs. DR33	99.31	Yes	****	<0.0001
	CB576 vs. NY16	-1.974	-7.845 to 3.898	No	ns	0.9992						C. elegans N2 vs. CB1459	59.19	Yes	**	0.0054
	CB576 vs. KP1097	1.732	-3.151 to 6.614	No	ns	0.9927						C. elegans N2 vs. NY16	1	No	ns	>0.9999
	CB576 vs. JT748	-1.129	-6.272 to 4.014	No	ns	>0.9999						C. elegans N2 vs. KP1097	2.361	No	ns	>0.9999
	CB576 vs. KG421	-1.534	-7.809 to 4.741	No	ns	>0.9999						C. elegans N2 vs. JT748	22.47	No	ns	>0.9999
	CB1108 vs. DR33	-0.8519	-4.940 to 3.237	No	ns	>0.9999						C. elegans N2 vs. KG421	49.81	No	ns	0.0515
	CB1108 vs. CB1459	-2.276	-5.757 to 1.205	No	ns	0.453						CB576 vs. CB1108	-6.25	No	ns	>0.9999
	CB1108 vs. NY16	-2.576	-7.389 to 2.238	No	ns	0.6989						CB576 vs. DR33	1.5	No	ns	>0.9999
	CB1108 vs. KP1097	1.13	-1.374 to 3.633	No	ns	0.9526						CB576 vs. CB1459	-38.61	No	ns	0.4839
	CB1108 vs. JT748	-1.731	-5.082 to 1.620	No	ns	0.8119						CB576 vs. NY16	-96.81	Yes	****	<0.0001
	CB1108 vs. KG421	-2.136	-7.527 to 3.255	No	ns	0.9575						CB576 vs. KP1097	-95.44	Yes	****	<0.0001
	DR33 vs. CB1459	-1.424	-6.036 to 3.188	No	ns	0.9998						CB576 vs. JT748	-75.33	Yes	****	<0.0001
	DR33 vs. NY16	-1.724	-7.143 to 3.696	No	ns	0.9997						CB576 vs. KG421	-48	No	ns	0.0763
	DR33 vs. KP1097	1.982	-2.217 to 6.180	No	ns	0.8976						CB1108 vs. DR33	7.75	No	ns	>0.9999
	DR33 vs. JT748	-0.879	-5.435 to 3.677	No	ns	>0.9999						CB1108 vs. CB1459	-32.36	No	ns	>0.9999
	DR33 vs. KG421	-1.284	-7.189 to 4.621	No	ns	>0.9999						CB1108 vs. NY16	-90.56	Yes	****	<0.0001
	CB1459 vs. NY16	-0.2994		No	ns	>0.9999						CB1108 vs. KP1097	-89.19	Yes	****	<0.0001
	CB1459 vs. KP1097	3.406	-0.2080 to 7.020	No	ns	0.077						CB1108 vs. JT748	-69.08	Yes	***	0.0004
	CB1459 vs. JT748	0.5452	-3.550 to 4.641	No	ns	>0.9999						CB1108 vs. KG421	-41.75	No	ns	0.2708
	CB1459 vs. KG421	0.1402		No	ns	>0.9999						DR33 vs. CB1459	-40.11	No	ns	0.3683
	NY16 vs. KP1097	3.705	-1.146 to 8.556	No	ns	0.2422						DR33 vs. NY16	-98.31	Yes	****	<0.0001
	NY16 vs. JT748	0.8446	-4.271 to 5.960	No	ns	>0.9999						DR33 vs. KP1097	-96.94	Yes	****	<0.0001
	NY16 vs. KG421	0.4395		No	ns	>0.9999						DR33 vs. JT748	-76.83	Yes	****	<0.0001
	KP1097 vs. JT748	-2.861	-6.401 to 0.6801	No	ns	0.2003						DR33 vs. KG421	-49.5	No	ns	0.0551
	KP1097 vs. KG421	-3.266	-8.741 to 2.210	No	ns	0.5711						CB1459 vs. NY16	-58.19	Yes	**	0.007
	JT748 vs. KG421	-0.405		No	ns	>0.9999						CB1459 vs. KP1097	-56.83	Yes	**	0.0099
												CB1459 vs. JT748	-36.72	No	ns	0.6741
												CB1459 vs. KG421	-9.389	No	ns	>0.9999
												NY16 vs. KP1097	1.361	No	ns	>0.9999
												NY16 vs. JT748	21.47	No	ns	>0.9999
												NY16 vs. KG421	48.81	No	ns	0.0641
												KP1097 vs. JT748	20.11	No	ns	>0.9999
												KP1097 vs. KG421	47.44	No	ns	0.0859
												JT748 vs. KG421	27.33	No	ns	>0.9999

### Sheet: Fungal_growth
SI Table X2 - A) Cumulative fungal growth
a) Cumulative growth for 50 worms added						b) Cumulative growth for 10 worms added						c) average radial growth for 50 worms added						d) average radial growth for 10 worms added
C. elegans						C. elegans						C. elegans						C. elegans
Growth Ring	Repeat			Average		Growth Ring	Repeat			Average		Growth Ring	Repeat			Average		Growth Ring	Repeat			Average		Growth Ring	Repeat			Average
	1	2	3				1	2	3				1	2	3				1	2	3				1	2	3
1	732.373	456.467	489.83	559.557		1	273.51	624.297	684.276	527.361		1	14.0065	13.2545	13.1675	13.4762		1	9.67	14.667	14.667	13.0013		1	14.0065	13.2545	13.1675	13.4762		14.0065	13.2545	13.1675
2	1546.87	951.924	1005.27	1168.02		2	532.08	1145.92	1162.01	946.667		2	6.251	5.418	5.5835	5.75083		2	3.17	5.085	5	4.41833		2	6.251	5.418	5.5835	5.75083		20.2575	18.6725	18.751
3	2565.5	1585.65	1686.92	1946.02		3	930.415	1889.88	1997.73	1606.01		3	6.6705	5.5025	5.588	5.92033		3	3.4165	4.92	5.7515	4.696		3	6.6705	5.5025	5.588	5.92033		26.928	24.175	24.339
4	3565.5	2341.91	2498.62	2802.01		4	1544.07	2829.69	3269.4	2547.72		4	5.1695	4.835	4.5845	4.863		4	4.5905	6.4175	5.5845	5.53083		4	5.1695	4.835	4.5845	4.863		32.0975	29.01	28.9235
5	4792.84	3455.84	3632.43	3960.37		5	2378.16	3847.64	4451.37	3559.06		5	6.9245	3.667	2.9185	4.50333		5	7.5045	10.6715	4.679	7.61833		5	6.9245	3.667	2.9185	4.50333		39.022	32.677	31.842
C. inopinata						C. inopinata						C. inopinata						C. inopinata						C. inopinata
Growth Ring	Repeat			Average		Growth Ring	Repeat			Average		Growth Ring	Repeat			Average		Growth Ring	Repeat			Average		Growth Ring	Repeat			Average
	1	2	3				1	2	3				1	2	3				1	2	3				1	2	3
1	606.719	425.409	468.047	500.058		1	242.558	623.61	548.61	471.593		1	14.502	11.3345	12.919	12.9185		1	8.6675	13.6735	13.669	12.0033		1	14.502	11.3345	12.919	12.9185		14.502	11.3345	12.919
2	1221.3	922.343	954.512	1032.72		2	484.705	1073.07	999.249	852.341		2	5.838	5.5845	4	5.14083		2	3.4205	4.253	4.8335	4.169		2	5.838	5.5845	4	5.14083		20.34	16.919	16.919
3	2188.37	1569.94	1633.06	1797.12		3	822.129	1719.14	1693.7	1411.66		3	7.25	5.5	5.75	6.16667		3	3.9265	5.919	5.174	5.0065		3	7.25	5.5	5.75	6.16667		27.59	22.419	22.669
4	3272.04	2338.94	2334.07	2648.35		4	1235.28	2427.43	2525.2	2062.64		4	5.423	5.1715	3.2545	4.61633		4	3.5835	4.5035	5.668	4.585		4	5.423	5.1715	3.2545	4.61633		33.013	27.5905	25.9235
5	4398.19	3558.77	3108.6	3688.52		5	1821.73	3330.75	3728.51	2960.33		5	5.1695	3.254	3.6665	4.03		5	3.421	4.92	5.4165	4.58583		5	5.1695	3.254	3.6665	4.03		38.1825	30.8445	29.59
S. ratti						S. ratti						S. ratti						S. ratti						S. ratti
Growth Ring	Repeat			Average		Growth Ring	Repeat			Average		Growth Ring	Repeat			Average		Growth Ring	Repeat			Average		Growth Ring	Repeat			Average
	1	2	3				1	2	3				1	2	3				1	2	3				1	2	3
1	592.118	571.596	537.645	567.12		1	185.41	477.403	388.014	350.276		1	13.7505	13.669	13.0025	13.474		1	6.418	12.667	12.251	10.4453		1	13.7505	13.669	13.0025	13.474		13.7505	13.669	13.0025
2	1137.79	1074.53	1109.34	1107.22		2	411.97	867.266	644.059	641.098		2	5.8345	4.585	5.8335	5.41767		2	4.5835	3.585	3.2515	3.80667		2	5.8345	4.585	5.8335	5.41767		19.585	18.254	18.836
3	1727.42	1685.82	1713.02	1708.75		3	855.483	1224.2	927.565	1002.42		3	4.668	3.6685	3.765	4.03383		3	2.917	3.8365	2.929	3.2275		3	4.668	3.6685	3.765	4.03383		24.253	21.9225	22.601
4	2400.68	2463.09	2441.91	2435.23		4	2482.95	1525.63	1143.4	1717.33		4	4.2515	5.6725	3.837	4.587		4	4.596	2.513	2.511	3.20667		4	4.2515	5.6725	3.837	4.587		28.5045	27.595	26.438
5	3195.08	3573.97	3267.86	3345.64		5	3632.98	1821.92	1508.55	2321.15		5	4.1685	5.333	4.6685	4.72333		5	4.0035	2.0285	2.51	2.84733		5	4.1685	5.333	4.6685	4.72333		32.673	32.928	31.1065
Control						Control						Control						Control						Control
Growth Ring	Repeat			Average		Growth Ring	Repeat			Average		Growth Ring	Repeat			Average		Growth Ring	Repeat			Average		Growth Ring	Repeat			Average
	1	2	3				1	2	3				1	2	3				1	2	3				1	2	3
1	663.248	438.234	522.813	541.432		1	107.823	671.067	560.444	446.445		1	14.0835	12.501	12.339	12.9745		1	5.751	14.5025	12.834	8.27187		1	14.0835	12.501	12.339	12.9745		14.0835	12.501	12.339
2	1344.19	978.41	1042.64	1121.75		2	262.877	1364.64	854.642	827.386		2	6.0855	5.4165	5.8345	5.77883		2	3.502	6.671	2.9415	3.27862		2	6.0855	5.4165	5.8345	5.77883		20.169	17.9175	18.1735
3	2365.98	1616.36	1667.98	1883.44		3	621.654	2194.34	1087.26	1301.09		3	6.4185	4.337	4.753	5.1695		3	4.5965	5.8395	1.672	3.027		3	6.4185	4.337	4.753	5.1695		26.5875	22.2545	22.9265
4	3496.83	2417.23	2361.57	2758.54		4	1179.15	3137.49	1300.57	1872.4		4	5.333	4.7515	4.3335	4.806		4	8.4195	5.5	2.1125	4.008		4	5.333	4.7515	4.3335	4.806		31.9205	27.006	27.26
5	4551.88	3987.43	4025.91	4188.4		5	2069.17	4039.38	1405.44	2504.66		5	4.753	5.0835	11.1685	7.00167		5	5.5855	3.593	1.6665	2.71125		5	4.753	5.0835	11.1685	7.00167		36.6735	32.0895	38.4285
C. elegans	Plate					C. inopinata	Plate					S. ratti	Plate					Control	Plate
Repeat	1	2	3			Repeat	1	2	3			Repeat	1	2	3			Repeat	1	2	3
1	10	9	11			1	5	19	4			1	10	3	3			1	9	10	11
2	12	5	10			2	15	15	14			2	4	4	1			2	5	10	5
3	12	7	19			3	12	10	10			3	5	4	1			3	9	16	6
4	8	13	20			4	13	13	11			4	4	1	5			4	7	11	5
5	14	14	11			5	6	10	6			5	2	5	3			5	7	7	9
6	13	14	14			6	8	12	3			6	3	3	1			6	6	9	9
7	14	10	9			7	10	14	11			7	2	2	2			7	9	8	12
8	17	15	10			8	14	10	8			8	4	1	1			8	12	9	8
9	9	9	7			9	9	7	9			9	3	6	0			9	10	6	8
10	17	10	17			10	10	14	14			10	2	6	2			10	6	8	4
Average/5 ul:	12.6	10.6	12.8			Average:	10.2	12.4	9			Average:	3.9	3.5	1.9			Average:	8	9.4	7.7
Total Average:	12					Total Average:	10.5333					Total Average:	3.1					Total Average:	8.36667
Average/ml:	2400					Average/ml:	2106.67					Average/ml:	620					Average/ml:	1673.33
	2520	2120	2560				2040	2480	1800				780	700	380				1600	1880	1540
