## Supplemental Table 3 for "Nematode species differ in susceptibility and response to the nematode-trapping fungus *Arthrobotrys oligospora*"

### Sheet: SI_Table3
SI TableX3 - A. oligospora ring growth for A) 10 and B) 50 C. elegans, C. inopinata, S. ratti and no worms control. C) Spore counts
A)								B)								B)
C. elgans								C. elgans								C. elgans
Direction of Measurement (mm)				Average Radial Growth (mm)	Total Area (mm^2)	Area per Day (mm^2)		Direction of Measurement (mm)				Average Radial Growth (mm)	Total Area (mm^2)	Area per Day (mm^2)			Plate
0 degree		90 degree						0 degree		90 degree						Repeat	1	2	3
1	9.501	1	9.839	9.67	273.51	273.51		1	14.504	1	13.509	14.0065	732.373	732.373		1	10	9	11
2	4.333	2	2.007	3.17	532.08	258.57		2	6	2	6.502	6.251	1546.87	814.492		2	12	5	10
3	1.833	3	5	3.4165	930.415	398.335		3	7.008	3	6.333	6.6705	2565.5	1018.63		3	12	7	19
4	3.837	4	5.344	4.5905	1544.07	613.655		4	4.67	4	5.669	5.1695	3565.5	1000		4	8	13	20
5	4.337	5	10.672	7.5045	2378.16	834.09		5	10.512	5	3.337	6.9245	4792.84	1227.34		5	14	14	11
1	13.167	1	16.167	14.667	624.297	624.297		1	12.005	1	14.504	13.2545	456.467	456.467		6	13	14	14
2	4.667	2	5.503	5.085	1145.92	521.619		2	6.336	2	4.5	5.418	951.924	495.457		7	14	10	9
3	5.503	3	4.337	4.92	1889.88	743.967		3	5.669	3	5.336	5.5025	1585.65	633.728		8	17	15	10
4	6.835	4	6	6.4175	2829.69	939.803		4	5.333	4	4.337	4.835	2341.91	756.262		9	9	9	7
5	6.675	5	14.668	10.6715	3847.64	1017.95		5	2.667	5	4.667	3.667	3455.84	1113.93		10	17	10	17
1	14.833	1	14.501	14.667	684.276	684.276		1	12.501	1	13.834	13.1675	489.83	489.83
2	5.5	2	4.5	5	1162.01	477.73		2	5.5	2	5.667	5.5835	1005.27	515.443
3	6.336	3	5.167	5.7515	1997.73	835.722		3	5.5	3	5.676	5.588	1686.92	681.648
4	6.002	4	5.167	5.5845	3269.4	1271.67		4	4.836	4	4.333	4.5845	2498.62	811.697
5	3.848	5	5.51	4.679	4451.37	1181.97		5	2.5	5	3.337	2.9185	3632.43	1133.82
C. inopinata								C. inopinata								C. inopinata
Direction of Measurement (mm)				Average Radial Growth (mm)	Total Area (mm^2)	Area per Day (mm^2)		Direction of Measurement (mm)				Average Radial Growth (mm)	Total Area (mm^2)	Area per Day (mm^2)			Plate
0 degree		90 degree						0 degree		90 degree						Repeat	1	2	3
1	8.502	1	8.833	8.6675	242.558	242.558		1	15.17	1	13.834	14.502	606.719	606.719		1	5	19	4
2	3.504	2	3.337	3.4205	484.705	242.147		2	6	2	5.676	5.838	1221.3	614.583		2	15	15	14
3	3.516	3	4.337	3.9265	822.129	337.424		3	7.833	3	6.667	7.25	2188.37	967.071		3	12	10	10
4	4.667	4	2.5	3.5835	1235.28	413.152		4	4.67	4	6.176	5.423	3272.04	1083.66		4	13	13	11
5	2.339	5	4.503	3.421	1821.73	586.445		5	5.003	5	5.336	5.1695	4398.19	1126.15		5	6	10	6
1	13.01	1	14.337	13.6735	623.61	623.61		1	12.168	1	10.501	11.3345	425.409	425.409		6	8	12	3
2	4.003	2	4.503	4.253	1073.07	449.458		2	4.833	2	6.336	5.5845	922.343	496.934		7	10	14	11
3	6.835	3	5.003	5.919	1719.14	646.07		3	5.333	3	5.667	5.5	1569.94	647.598		8	14	10	8
4	6.002	4	3.005	4.5035	2427.43	708.288		4	4.667	4	5.676	5.1715	2338.94	768.997		9	9	7	9
5	3.171	5	6.669	4.92	3330.75	903.322		5	3.171	5	3.337	3.254	3558.77	1219.83		10	10	14	14
1	12.334	1	15.004	13.669	548.61	548.61		1	12.501	1	13.337	12.919	468.047	468.047
2	4.667	2	5	4.8335	999.249	450.639		2	5	2	3	4	954.512	486.465
3	4.346	3	6.002	5.174	1693.7	694.453		3	5.5	3	6	5.75	1633.06	678.543
4	6.169	4	5.167	5.668	2525.2	831.499		4	3.504	4	3.005	3.2545	2334.07	701.016
5	5.333	5	5.5	5.4165	3728.51	1203.31		5	3.5	5	3.833	3.6665	3108.6	774.528
S. ratti								S. ratti								S. ratti
Direction of Measurement (mm)				Average Radial Growth (mm)	Total Area (mm^2)	Area per Day (mm^2)		Direction of Measurement (mm)				Average Radial Growth (mm)	Total Area (mm^2)	Area per Day (mm^2)			Plate
0 degree		90 degree						0 degree		90 degree						Repeat	1	2	3
1	5.169	1	7.667	6.418	185.41	185.41		1	13	1	14.501	13.7505	592.118	592.118		1	10	3	3
2	5.667	2	3.5	4.5835	411.97	226.56		2	6	2	5.669	5.8345	1137.79	545.671		2	4	4	1
3	2.667	3	3.167	2.917	855.483	443.513		3	4.833	3	4.503	4.668	1727.42	589.635		3	5	4	1
4	6.835	4	2.357	4.596	2482.95	1627.47		4	4.503	4	4	4.2515	2400.68	673.257		4	4	1	5
5	4.836	5	3.171	4.0035	3632.98	1150.03		5	3.337	5	5	4.1685	3195.08	794.4		5	2	5	3
1	13.333	1	12.001	12.667	477.403	477.403		1	14.504	1	12.834	13.669	571.596	571.596		6	3	3	1
2	3.337	2	3.833	3.585	867.266	389.863		2	3.837	2	5.333	4.585	1074.53	502.936		7	2	2	2
3	3.67	3	4.003	3.8365	1224.2	356.938		3	4.17	3	3.167	3.6685	1685.82	611.285		8	4	1	1
4	2.687	4	2.339	2.513	1525.63	301.423		4	4.836	4	6.509	5.6725	2463.09	777.269		9	3	6	0
5	1.7	5	2.357	2.0285	1821.92	296.294		5	4.833	5	5.833	5.333	3573.97	1110.88		10	2	6	2
1	12.501	1	12.001	12.251	388.014	388.014		1	12.834	1	13.171	13.0025	537.645	537.645
2	2.5	2	4.003	3.2515	644.059	256.045		2	5.5	2	6.167	5.8335	1109.34	571.697
3	3.005	3	2.853	2.929	927.565	283.506		3	4.014	3	3.516	3.765	1713.02	603.68
4	2.5	4	2.522	2.511	1143.4	215.838		4	3.837	4	3.837	3.837	2441.91	728.89
5	2.333	5	2.687	2.51	1508.55	365.149		5	4.17	5	5.167	4.6685	3267.86	825.945
Control								Control								Control
Direction of Measurement (mm)				Average Radial Growth (mm)	Total Area (mm^2)	Area per Day (mm^2)		Direction of Measurement (mm)				Average Radial Growth (mm)	Total Area (mm^2)	Area per Day (mm^2)			Plate
0 degree		90 degree						0 degree		90 degree						Repeat	1	2	3
1	5.833	1	5.669	5.751	107.823	107.823		1	14.5	1	13.667	14.0835	663.248	663.248		1	9	10	11
2	3.667	2	3.337	3.502	262.877	155.054		2	5.669	2	6.502	6.0855	1344.19	680.944		2	5	10	5
3	4.693	3	4.5	4.5965	621.654	358.777		3	6.835	3	6.002	6.4185	2365.98	1021.79		3	9	16	6
4	3.005	4	13.834	8.4195	1179.15	557.501		4	5.333	4	5.333	5.333	3496.83	1130.85		4	7	11	5
5	3.504	5	7.667	5.5855	2069.17	890.012		5	4.337	5	5.169	4.753	4551.88	1055.05		5	7	7	9
1	15.004	1	14.001	14.5025	671.067	671.067		1	12.668	1	12.334	12.501	438.234	438.234		6	6	9	9
2	6.675	2	6.667	6.671	1364.64	693.573		2	4.333	2	6.5	5.4165	978.41	540.176		7	9	8	12
3	5.51	3	6.169	5.8395	2194.34	829.705		3	4.337	3	4.337	4.337	1616.36	637.953		8	12	9	8
4	6.167	4	4.833	5.5	3137.49	943.141		4	4.67	4	4.833	4.7515	2417.23	800.865		9	10	6	8
5	3.516	5	3.67	3.593	4039.38	901.891		5	4.167	5	6	5.0835	3987.43	1570.2		10	6	8	4
1	12.667	1	13.001	12.834	560.444	560.444		1	12.168	1	12.51	12.339	522.813	522.813
2	3.333	2	2.55	2.9415	854.642	294.198		2	5.169	2	6.5	5.8345	1042.64	519.831
3	2	3	1.344	1.672	1087.26	232.614		3	5.336	3	4.17	4.753	1667.98	625.339
4	2.55	4	1.675	2.1125	1300.57	213.316		4	4.667	4	4	4.3335	2361.57	693.586
5	0	5	3.333	1.6665	1405.44	104.866		5	18.667	5	3.67	11.1685	4025.91	1664.34
