## Supplemental Table 5 for "Nematode species differ in susceptibility and response to the nematode-trapping fungus *Arthrobotrys oligospora*"

### Sheet: Sheet1
SI Table X5 - TEM images cuticle and muscle analysis of C. elegans, C. inopinata and S. ratti
Cuticle Depth										Muscle Analasis
Worm	(µm)									C. elegans	Rep	AO	No. SBs	SB size	No. DB/SB	DB size	No. M/SB	M size
Sr_1	1.009	1.013	1.765	1.074	0.821	1.105	0.642	0.831		Cel_1	1	no	2	620960	1	37711.5	1.5	34015.3
Sr_2	0.467	0.561	1.045	0.503	0.92	0.598	0.627	0.627		Cel_2	1	no	4	209279	1.33333	20680	1.33333	24853
Sr_3	0.753	0.431	0.753	0.811	1.143	0.673	0.557	0.575		Cel_3	1	no	1	808605	1	46813	1	17572
SrAo_1	0.582	0.905	0.988	0.89	0.776	0.938	0.839	0.759		Cel_4	1	no	3	331808	1	30959.3	1.33333	23744.5
SrAo_2	1.389	1.392	0.555	0.953	1.115	0.854	0.878	1.115		Cel_1	2	no	3	903774	1.33333	46814.5	1.33333	19683.8
SrAo_3	0.728	0.507	0.435	0.362	0.668	0.523	0.362	0.41		Cel_2	2	no	1	983101	1	49203	1	39000
SrAo_4	0.884	0.873	0.639	0.808	0.79	1.105	0.885	0.515		Cel_3	2	no	3	778576	1	27118	1.33333	228654
Cel_1	0.506	0.659	0.694	0.708	0.393	0.501	0.56	0.417		Cel_4	2	no	3	735692	1	47831	0	N/A
Cel_2	0.802	1.08	1.126	1.111	0.668	0.463	0.463	0.833		Cel_5	2	no	2	985228	1.5	64737.3	0.666667	57460.5
CelAo_1	0.399	0.507	0.543	0.441	0.472	0.581	0.62	0.519		Cel_1	1	yes	2	693179	1	29237	0.5	123592
CelAo_2	0.625	0.56	0.625	0.486	0.715	0.22	0.445	0.501		Cel_2	1	yes	2	187647	1	34648	0	N/A
CelAo_3	0.417	0.354	0.764	0.486	0.501	0.417	0.491	0.278		Cel_3	1	yes	2	412144	1	9129	0	N/A
Cino_1	0.571	0.571	0.718	0.5	0.558	0.659	0.614	0.735		Cel_4	1	yes	2	702117	1.5	27177	0.5	14595
Cino_2	0.282	0.469	0.519	0.332	0.459	0.387	0.537	0.428		Cel_1	2	yes	3	579736	1.33333	23176	0.666667	141922
CinoAo_1	0.543	0.462	0.616	0.762	0.616	0.757	0.511	0.631		Cel_2	2	yes	4	370145	1	66578.5	0.25	599074
CinoAo_2	0.422	0.698	0.556	0.56	0.81	0.445	0.542	0.776		Cel_3	2	yes	3	424199	0.666667	32286	0.333333	51757
CinoAo_3	0.417	0.422	0.556	0.694	0.501	0.372	0.466	0.501		Cel_1	3	yes	1	819116	1	7961	0	N/A
										Cel_2	3	yes	3	829039	1	20101	1	20460.7
										Cel_3	3	yes	2	598643	1.5	34546	0.5	8685
										Cel_4	3	yes	2	509230	1	19430.7	2.5	14051.4
										C. inopinata	Rep	AO	No. SBs	SB size	No. DB/SB	DB size	No. M/SB	M size
										Cino_1	1	no	5	399863	0.8	47181.5	7.6	17525.5
										Cino_2	1	no	2	1.83076e+06	1	42274.5	8	39546.7
										Cino_1	2	no	1	1853817	2	65965.5	1	79044
										Cino_2	2	no	1	1426966	2	58637.5	2	35233.5
										Cino_1	1	yes	3	521172	1.33333	25339.2	2.75	48110
										Cino_2	1	yes	1	421652	1	39348	5	29260.2
										Cino_3	1	yes	3	676963	1.33333	38660.3	0.666667	33994.5
										Cino_4	1	yes	1	339282	1	20719	7	0
										Cino_5	1	yes	2	962680	1.5	31654.7	1	32094.5
										Cino_6	1	yes	4	463920	1.25	23176.2	1.5	61163.8
										Cino_1	2	yes	3	691400	1	37385	2.66667	37426.9
										Cino_1	3	yes	2	716176	1	14254.5	5.5	39592.7
										Cino_2	3	yes	3	564487	1	35122.7	2.33333	50151
										Cino_3	3	yes	3	890676	1.33333	20220.2	2.66667	59494.6
										Cino_4	3	yes	4	542521	0.5	38046.5	1.75	38768.1
										S. ratti	Rep	AO	No. SBs	SB size	No. DB/SB	DB size	No. M/SB	M size
										Srat_1	1	no	2	647700	1.5	20237	1.5	20475.7
										Srat_2	1	no	2	954880	1	41292.5	0	N/A
										Srat_3	1	no	1	1390719	2	53942	0	N/A
										Srat_4	1	no	1	1185777	2	14565.5	1	149685
										Srat_1	2	no	2	670555	1	40023	3	73660.7
										Srat_2	2	no	1	1836635	1	135811	4	78157.5
										Srat_1	3	no	1	834610	1	15290	3	42924.7
										Srat_2	3	no	2	414510	0.5	17580	1.5	40353
										Srat_3	3	no	1	1066074	1	21869	4	19567.2
										Srat_4	3	no	2	738738	3	31696	1	35805
										Srat_1	1	yes	1	735824	2	35951	5	20451.2
										Srat_2	1	yes	2	959980	1	36969.4	3.5	66855.4
										Srat_1	2	yes	1	630964	2	18309	2	35767.5
										Srat_2	2	yes	1	487678	1	25740	3	15256.7
										Srat_3	2	yes	2	772308	1	38983	1	38770
										Srat_4	2	yes	2	816388	1.5	19331.3	4	81380.2
										Srat_1	3	yes	2	447114	1	19331.5	1	70908
										Srat_2	3	yes	1	2583927	2	92574.5	1	270270
